# The H3K27me3 epigenetic mark is crucial for callus cell identity and for the acquisition of new fate during root and shoot regeneration

**DOI:** 10.1101/2022.05.12.491615

**Authors:** Tali Mandel, Udi Landau, Tommy Kaplan, Leor Eshed Williams

## Abstract

We combined molecular, genomic and genetic approaches to study the molecular mechanisms underlying cell totipotency and competency to regenerate in Arabidopsis.

By performing comparative analysis of mRNA-seq and chromatin landscapes between leaf differentiated cells and callus totipotent cells and between WT callus and calli derived from the *emf2* mutant, exhibiting impaired regenerative capacity we revealed the following:

**1**. That callus cells express numerous genes of many developmental pathways such as root, leaf, embryo, shoot, meristem and seed. This suggests a mechanism to allow rapid response to a signal by maintaining genes of all potential developmental pathways active, without the needs to release transcriptional silencing and to go through the intricate multistep process of transcription. **2**. That key transcription factors that are sufficient to derive differentiation or organogenesis are silenced and marked by the H3K27me3. **3**. That callus derived from the *emf2* mutant which is impaired in setting the H3K27methylation, lost the capacity to regenerate and that 78 transcription factors from which 18 regulate flower development, where up-regulated compared with WT callus.

Altogether our results suggest that competency to regenerate is achieved by keeping the chromatin of developmental genes active, and that upon a signal for cell fate switch, a mechanism to repress those genes is required to allow the one desired developmental pathway to dominate. When this mechanism is impaired the capacity to regenerate is decline.
