## Supplementary material for "The H3K27me3 epigenetic mark is crucial for callus cell identity and for the acquisition of new fate during root and shoot regeneration": S10

### Sheet: k4_no_expr_marked_k27
Supplementary Data 10: Potentail bivalent
Gene.ID	gene.name	peak.score.k4	peak.score.k27
AT1G01030	NGATHA3 (NGA3)	944	2526.4
AT1G01390	UDP-Glycosyltransferase superfamily protein	1466	217.182
AT1G01420	UDP-GLUCOSYL TRANSFERASE 72B3 (UGT72B3)	1716	1398.89
AT1G01453	late embryogenesis abundant hydroxyproline-rich glycoprotein family protein	811	597.168
AT1G02335	GERMIN-LIKE PROTEIN SUBFAMILY 2 MEMBER 2 PRECURSOR (GL22)	495	1827.65
AT1G02390	GLYCEROL-3-PHOSPHATE ACYLTRANSFERASE 2 (GPAT2)	468	917.667
AT1G03445	BRI1 SUPPRESSOR 1 (BSU1)	537	803.763
AT1G03710	Cystatin/monellin superfamily protein	1000	3849.76
AT1G03790	SOMNUS (SOM)	980	923.376
AT1G03840	MAGPIE (MGP)	537	2582.18
AT1G04090	vacuolar sorting-associated protein (DUF946)	581	625.953
AT1G04150	C2 calcium/lipid-binding plant phosphoribosyltransferase family protein	745	421.934
AT1G04445	C2H2-like zinc finger protein	654	1162.55
AT1G05280	ERV-F (C)1 provirus ancestral Env polyprotein%2C putative (DUF604)	754	533.443
AT1G05420	OVATE FAMILY PROTEIN 12 (OFP12)	1956	715.487
AT1G05800	DONGLE (DGL)	401	1329.4
AT1G09350	GALACTINOL SYNTHASE 3 (GolS3)	414	624.671
AT1G11370	Pectin lyase-like superfamily protein	647	757.393
AT1G11740	ankyrin repeat family protein	1758	204.484
AT1G12630	Integrase-type DNA-binding superfamily protein	2224	1275.84
AT1G15840	hypothetical protein	539	1699.58
AT1G17345	SAUR-like auxin-responsive protein family	401	291.93
AT1G18000	Major facilitator superfamily protein	1304	237.749
AT1G18010	Major facilitator superfamily protein	1324	229.476
AT1G18140	LACCASE 1 (LAC1)	3112	576.59
AT1G18350	MAP KINASE KINASE 7 (MKK7)	903	210.258
AT1G19320	Pathogenesis-related thaumatin superfamily protein	416	297.204
AT1G20375	MICRORNA394A (MIR394A)	640	243.273
AT1G21860	SKU5 SIMILAR 7 (sks7)	708	870.987
AT1G21940	transmembrane protein	1344	217.965
AT1G22000	LOW protein: F-box/FBD/LRR-like protein	415	1919.85
AT1G22110	structural constituent of ribosome	2953	317.415
AT1G22370	UDP-GLUCOSYL TRANSFERASE 85A5 (UGT85A5)	1014	1469.62
AT1G22600	Late embryogenesis abundant protein (LEA) family protein	882	388.865
AT1G22680	hypothetical protein	697	227.148
AT1G23200	Plant invertase/pectin methylesterase inhibitor superfamily	1963	975.973
AT1G23201	GCK domain protein	501	260.672
AT1G23770	F-box family protein	526	275.552
AT1G24480	S-adenosyl-L-methionine-dependent methyltransferases superfamily protein	461	1212.24
AT1G30780	F-box associated ubiquitination effector family protein	547	1405.68
AT1G30800	Fasciclin-like arabinogalactan family protein	2276	313.32
AT1G30840	PURINE PERMEASE 4 (PUP4)	888	1168.94
AT1G30920	F-box family protein	944	1019.56
AT1G40104	hypothetical protein	570	16868.2
AT1G49330	hydroxyproline-rich glycoprotein family protein	835	1636.81
AT1G51040	Protein kinase superfamily protein	1111	1954.09
AT1G51355	cyclin-dependent kinase inhibitor SMR3-like protein	814	319.171
AT1G53163	membrane-associated kinase regulator	561	633.761
AT1G53260	hypothetical protein	920	258.307
AT1G53700	WAG 1 (WAG1)	2013	1097.47
AT1G54740	FANTASTIC four-like protein (DUF3049)	770	854.252
AT1G54930	GRF zinc finger / Zinc knuckle protein	672	1840.29
AT1G58340	(ZF14)	672	444.537
AT1G63030	DWARF AND DELAYED FLOWERING 2 (ddf2)	1325	239.401
AT1G63070	pentatricopeptide (PPR) repeat-containing protein	701	357.616
AT1G63880	Disease resistance protein (TIR-NBS-LRR class) family	885	586.694
AT1G63930	FROM THE CZECH 'ROH' MEANING 'CORNER' (ROH1)	1511	1659.81
AT1G64030	SERPIN 3 (SRP3)	426	1258.91
AT1G64900	"CYTOCHROME P450, FAMILY 89, SUBFAMILY A, POLYPEPTIDE 2" (CYP89A2)	1083	1847.51
AT1G65200	Ubiquitin carboxyl-terminal hydrolase-related protein	603	436.788
AT1G65620	ASYMMETRIC LEAVES 2 (AS2)	1269	7349.95
AT1G65850	Disease resistance protein (TIR-NBS-LRR class) family	561	970.35
AT1G65870	Disease resistance-responsive (dirigent-like protein) family protein	431	1693.98
AT1G67328		1070	307.803
AT1G67330	glucuronoxylan 4-O-methyltransferase-like protein (DUF579)	1070	307.803
AT1G67770	TERMINAL EAR1-LIKE 2 (TEL2)	533	962.029
AT1G70170	MATRIX METALLOPROTEINASE (MMP)	843	1197.68
AT1G70510	KNOTTED-LIKE FROM ARABIDOPSIS THALIANA 2 (KNAT2)	584	1241.33
AT1G71890	(SUC5)	785	1019.92
AT1G71960	ATP-BINDING CASETTE G25 (ABCG25)	807	771.886
AT1G72100	late embryogenesis abundant domain-containing protein / LEA domain-containing protein	1464	563.129
AT1G72125	Major facilitator superfamily protein	1187	231.717
AT1G75240	HOMEOBOX PROTEIN 33 (HB33)	2078	3242.24
AT1G76100	PLASTOCYANIN 1 (PETE1)	458	484.698
AT1G76240	DUF241 domain protein (DUF241)	426	1700.76
AT1G76430	PHOSPHATE TRANSPORTER 1;9 (PHT1;9)	1059	389.211
AT1G77650	F-box associated ubiquitination effector family protein	463	362.749
AT1G78460	SOUL heme-binding family protein	470	892.733
AT1G78815	LIGHT SENSITIVE HYPOCOTYLS 7 (LSH7)	1068	1615.31
AT1G79760	DOWNSTREAM TARGET OF AGL15-4 (DTA4)	1158	1353.5
AT1G80130	Tetratricopeptide repeat (TPR)-like superfamily protein	561	291.545
AT2G02010	GLUTAMATE DECARBOXYLASE 4 (GAD4)	995	242.947
AT2G02070	INDETERMINATE(ID)-DOMAIN 5 (IDD5)	759	3084.04
AT2G03040	emp24/gp25L/p24 family/GOLD family protein	483	2502.99
AT2G07042		916	878.285
AT2G13550	hypothetical protein	580	468.102
AT2G13960	Homeodomain-like superfamily protein	979	739.603
AT2G14080	Disease resistance protein (TIR-NBS-LRR class) family	570	185.368
AT2G15327	hypothetical protein	667	1466.53
AT2G18350	HOMEOBOX PROTEIN 24 (HB24)	2239	2910.91
AT2G18620	Terpenoid synthases superfamily protein	1173	725.465
AT2G21330	FRUCTOSE-BISPHOSPHATE ALDOLASE 1 (FBA1)	508	525.06
AT2G21930	F-box associated ubiquitination effector family protein	1068	616.846
AT2G22340	transmembrane protein	814	1422.84
AT2G22590	UDP-Glycosyltransferase superfamily protein	1616	262.488
AT2G22800	(HAT9)	2114	1587.91
AT2G23210	UDP-Glycosyltransferase superfamily protein	453	209.401
AT2G24580	FAD-dependent oxidoreductase family protein	1711	461.202
AT2G25700	SKP1-LIKE 3 (SK3)	542	1831.75
AT2G26700	PINOID2 (PID2)	966	1083.03
AT2G26870	NON-SPECIFIC PHOSPHOLIPASE C2 (NPC2)	708	447.327
AT2G27360	GDSL-like Lipase/Acylhydrolase superfamily protein	479	1184.12
AT2G27880	ARGONAUTE 5 (AGO5)	1208	394.219
AT2G30300	Major facilitator superfamily protein	594	799.731
AT2G30760	hypothetical protein	662	1620.06
AT2G31070	TCP DOMAIN PROTEIN 10 (tcp10)	1334	596.257
AT2G32830	PHOSPHATE TRANSPORTER 1;5 (PHT1;5)	2192	770.273
AT2G32890	RALF-LIKE 17 (RALFL17)	3033	1035.08
AT2G33070	NITRILE SPECIFIER PROTEIN 2 (NSP2)	410	1065.29
AT2G33780	VQ motif-containing protein	633	1126.31
AT2G34110	hypothetical protein	1654	631.37
AT2G34360	MATE efflux family protein	989	437.9
AT2G34810	FAD-binding Berberine family protein	496	235.296
AT2G34830	WRKY DNA-BINDING PROTEIN 35 (WRKY35)	633	2094.5
AT2G35290	hypothetical protein	934	799.715
AT2G35637		783	1467.99
AT2G35640	Homeodomain-like superfamily protein	783	1467.99
AT2G35820	ureidoglycolate hydrolase	465	524.79
AT2G35970	Late embryogenesis abundant (LEA) hydroxyproline-rich glycoprotein family	597	446.085
AT2G36026	Ovate family protein	2464	550.681
AT2G36050	OVATE FAMILY PROTEIN 15 (OFP15)	1505	426.579
AT2G36780	UDP-Glycosyltransferase superfamily protein	890	258.075
AT2G36970	UDP-Glycosyltransferase superfamily protein	667	218.813
AT2G37440	DNAse I-like superfamily protein	1220	761.393
AT2G40180	PHOSPHATASE 2C5 (PP2C5)	554	285.297
AT2G40220	ABA INSENSITIVE 4 (ABI4)	949	2847.61
AT2G41360	galactose oxidase/kelch repeat protein	1428	2750
AT2G41370	BLADE ON PETIOLE2 (BOP2)	1370	2750
AT2G41870	ATREM4.2; REM4.2; REMORIN GROUP 4 2	1970	361.431
AT2G42380	(BZIP34)	693	447.133
AT2G43050	(ATPMEPCRD)	3056	372.384
AT2G44810	DEFECTIVE ANTHER DEHISCENCE 1 (DAD1)	949	218.234
AT2G44910	HOMEOBOX-LEUCINE ZIPPER PROTEIN 4 (HB4)	1376	394.754
AT2G45050	GATA TRANSCRIPTION FACTOR 2 (GATA2)	1281	769.861
AT2G45600	alpha/beta-Hydrolases superfamily protein	526	271.023
AT3G01060	lysine-tRNA ligase	1576	227.117
AT3G01080	WRKY DNA-BINDING PROTEIN 58 (WRKY58)	1518	497.61
AT3G01700	ARABINOGALACTAN PROTEIN 11 (AGP11)	1260	511.851
AT3G02610	plant stearoyl-acyl-carrier desaturase family protein	2220	299.148
AT3G03280	hypothetical protein	1686	196.548
AT3G05800	ATBS1(ACTIVATION-TAGGED BRI1 SUPPRESSOR 1)-INTERACTING FACTOR 1 (AIF1)	1849	272.2
AT3G09520	EXOCYST SUBUNIT EXO70 FAMILY PROTEIN H4 (EXO70H4)	551	929.607
AT3G10600	CATIONIC AMINO ACID TRANSPORTER 7 (CAT7)	2632	283.797
AT3G11110	RING/U-box superfamily protein	1262	472.714
AT3G11920	glutaredoxin-like protein	436	243.85
AT3G12410	Polynucleotidyl transferase%2C ribonuclease H-like superfamily protein	527	2908.78
AT3G12440	Polynucleotidyl transferase%2C ribonuclease H-like superfamily protein	675	3540.29
AT3G12460	Polynucleotidyl transferase%2C ribonuclease H-like superfamily protein	1331	3540.29
AT3G14300	(ATPMEPCRC)	811	312.61
AT3G15605	nucleic acid binding protein	888	279.803
AT3G17130	Plant invertase/pectin methylesterase inhibitor superfamily protein	1051	405.903
AT3G18010	WUSCHEL RELATED HOMEOBOX 1 (WOX1)	550	1153.45
AT3G20640	basic helix-loop-helix (bHLH) DNA-binding superfamily protein	1178	1210.24
AT3G20978		1675	3456.56
AT3G21890	B-box type zinc finger family protein	972	1619.78
AT3G22121		961	2213.62
AT3G22410	Sec14p-like phosphatidylinositol transfer family protein	1012	629.415
AT3G22560	Acyl-CoA N-acyltransferases (NAT) superfamily protein	1505	417.195
AT3G22830	HEAT SHOCK TRANSCRIPTION FACTOR A6B (HSFA6B)	580	327.528
AT3G23840	HXXXD-type acyl-transferase family protein	2165	386.9
AT3G24300	AMMONIUM TRANSPORTER 1;3 (AMT1;3)	1999	1811.02
AT3G24540	PROLINE-RICH EXTENSIN-LIKE RECEPTOR KINASE 3 (PERK3)	1269	562.229
AT3G24650	ABA INSENSITIVE 3 (ABI3)	439	2663.37
AT3G26120	TERMINAL EAR1-LIKE 1 (TEL1)	962	2097.37
AT3G26820	Esterase/lipase/thioesterase family protein	1733	305.437
AT3G27660	OLEOSIN 4 (OLEO4)	2240	223.359
AT3G28360	ATP-BINDING CASSETTE B16 (ABCB16)	692	392.532
AT3G28840	hypothetical protein (DUF1216)	608	2697.63
AT3G29060	EXS (ERD1/XPR1/SYG1) family protein	677	311.884
AT3G29680	HXXXD-type acyl-transferase family protein	1232	230.459
AT3G47020	F-box and associated interaction domains-containing protein	900	1818.25
AT3G47220	PHOSPHATIDYLINOSITOL-SPECIFIC PHOSPHOLIPASE C9 (PLC9)	638	333.928
AT3G48550	SHOOT GRAVITROPISM-like protein	1679	1590.6
AT3G49950	GRAS family transcription factor	1238	1550.62
AT3G50220	IRREGULAR XYLEM 15 (IRX15)	448	729.766
AT3G50390	Transducin/WD40 repeat-like superfamily protein	575	460.495
AT3G51420	STRICTOSIDINE SYNTHASE-LIKE 4 (SSL4)	527	339.181
AT3G51560	Disease resistance protein (TIR-NBS-LRR class) family	1851	1059.44
AT3G51680	SHORT-CHAIN DEHYDROGENASE/REDUCTASE 2 (SDR2)	525	861.91
AT3G51895	SULFATE TRANSPORTER 3;1 (SULTR3;1)	537	288.796
AT3G52525	OVATE FAMILY PROTEIN 6 (OFP6)	733	850.753
AT3G52540	OVATE FAMILY PROTEIN 18 (OFP18)	492	317.762
AT3G53720	CATION/H+ EXCHANGER 20 (CHX20)	1608	204.039
AT3G54600	(DJ1F)	731	245.173
AT3G55580	TCF1; TOLERANT TO CHILLING AND FREEZING1	1774	2294.37
AT3G55700	UDP-Glycosyltransferase superfamily protein	1539	670.162
AT3G56290	potassium transporter	465	265.476
AT3G57500	fission regulator-like protein	414	636.221
AT3G58120	(BZIP61)	561	2485.61
AT3G59010	PECTIN METHYLESTERASE 61 (PME61)	2038	637.451
AT3G60390	HOMEOBOX-LEUCINE ZIPPER PROTEIN 3 (HAT3)	1344	438.744
AT3G60780	hypothetical protein (DUF1442)	1177	299.135
AT3G60870	AT-HOOK MOTIF NUCLEAR-LOCALIZED PROTEIN 18 (AHL18)	894	1351.23
AT3G61700	helicase with zinc finger protein	479	333.294
AT3G61920	UvrABC system protein C	1740	421.949
AT3G61970	NGATHA2 (NGA2)	708	2387.37
AT4G00220	JAGGED LATERAL ORGANS (JLO)	470	3041.95
AT4G02300	PECTIN METHYLESTERASE 39; PME39	738	311.238
AT4G02320	Plant invertase/pectin methylesterase inhibitor superfamily	431	1139.36
AT4G02690	Bax inhibitor-1 family protein	1338	1269.08
AT4G03565	Cystatin/monellin superfamily protein	855	360.232
AT4G03935		1129	585.075
AT4G03940	transmembrane protein	1129	585.075
AT4G05490	RNI-like superfamily protein	1275	3930.29
AT4G06534	transmembrane protein	1363	435.665
AT4G08868	hypothetical protein	633	754.327
AT4G10600	RING/FYVE/PHD zinc finger superfamily protein	492	797.595
AT4G11780	TON1 RECRUITING MOTIF 10 (TRM10)	1414	1463.02
AT4G11960	PGR5-LIKE B (PGRL1B)	697	185.846
AT4G12380	hypothetical protein	537	692.261
AT4G12980	Auxin-responsive family protein	1767	759.412
AT4G13840	HXXXD-type acyl-transferase family protein	2249	582.58
AT4G15400	BRASSINOSTEROID INACTIVATOR1 (BIA1)	1103	1728.63
AT4G15960	alpha/beta-Hydrolases superfamily protein	1610	2937.63
AT4G16810	VEFS-Box of polycomb protein	422	206.343
AT4G17680	SBP (S-ribonuclease binding protein) family protein	2640	381.803
AT4G17710	HOMEODOMAIN GLABROUS 4 (HDG4)	623	338.116
AT4G17970	"ALUMINUM-ACTIVATED, MALATE TRANSPORTER 12" (ALMT12)	2464	799.35
AT4G19170	NINE-CIS-EPOXYCAROTENOID DIOXYGENASE 4 (NCED4)	1595	314.442
AT4G19380	Long-chain fatty alcohol dehydrogenase family protein	483	305.39
AT4G19940	F-box and associated interaction domains-containing protein	483	546.912
AT4G20220	Reverse transcriptase (RNA-dependent DNA polymerase)	474	388.862
AT4G20235	"CYTOCHROME P450, FAMILY 71, SUBFAMILY A, POLYPEPTIDE 28" (CYP71A28)	514	2547.76
AT4G20700	RNA-binding%3B reverse transcriptase%2C putative (DUF1204)	675	252.789
AT4G21750	MERISTEM LAYER 1 (ATML1)	422	2258.82
AT4G22600	transcription factor	801	189.903
AT4G22810	Putative AT-hook DNA-binding family protein	1258	1091.88
AT4G23020	TON1 RECRUITING MOTIF 11 (TRM11)	474	467.915
AT4G23500	Pectin lyase-like superfamily protein	828	208.912
AT4G23713	MICRORNA319A (MIR319A)	618	1731.8
AT4G23880	hypothetical protein	608	319.468
AT4G23990	CELLULOSE SYNTHASE LIKE G3 (CSLG3)	708	349.193
AT4G24860	P-loop containing nucleoside triphosphate hydrolases superfamily protein	1362	234.604
AT4G25410	basic helix-loop-helix (bHLH) DNA-binding superfamily protein	1440	1160.6
AT4G25430	TON1 RECRUITING MOTIF 23 (TRM23)	682	181.989
AT4G26330	UNFERTILIZED EMBRYO SAC 17 (UNE17)	2540	420.59
AT4G27330	SPOROCYTELESS (SPL)	940	1908.73
AT4G29110	cotton fiber protein	984	563.509
AT4G29150	IQ-DOMAIN 25 (IQD25)	576	768.795
AT4G29570	Cytidine/deoxycytidylate deaminase family protein	1488	3594.01
AT4G29600	Cytidine/deoxycytidylate deaminase family protein	1031	11242.7
AT4G29620	Cytidine/deoxycytidylate deaminase family protein	594	11242.7
AT4G29640	Cytidine/deoxycytidylate deaminase family protein	738	11242.7
AT4G31250	Leucine-rich repeat protein kinase family protein	1588	981.974
AT4G32990	Transducin/WD40 repeat-like superfamily protein	910	187.924
AT4G33020	(ZIP9)	604	246.869
AT4G35650	ISOCITRATE DEHYDROGENASE III (IDH-III)	539	188.311
AT4G35733	F-box SKIP23-like protein (DUF295)	517	412.343
AT4G36280	Histidine kinase-%2C DNA gyrase B-%2C and HSP90-like ATPase family protein	819	906.873
AT4G38340	Plant regulator RWP-RK family protein	2291	2088.23
AT4G39010	GLYCOSYL HYDROLASE 9B18 (GH9B18)	2006	3016.67
AT4G39360	hypothetical protein	511	229.307
AT4G39753	Galactose oxidase/kelch repeat superfamily protein	818	4830.04
AT5G01190	LACCASE 10 (LAC10)	487	273.161
AT5G01540	LECTIN RECEPTOR KINASE A4.1 (LECRKA4.1)	821	251.212
AT5G01542		821	251.212
AT5G02930	F-box/RNI-like superfamily protein	487	1830.21
AT5G03680	PETAL LOSS (PTL)	1598	3638.13
AT5G04680	Ankyrin repeat family protein	492	2613.36
AT5G04970	Plant invertase/pectin methylesterase inhibitor superfamily	764	3206.17
AT5G05657	late embryogenesis abundant (LEA) hydroxyproline-rich glycoprotein family protein	1228	550.501
AT5G06380	hypothetical protein	563	2582.29
AT5G06570	alpha/beta-Hydrolases superfamily protein	1196	386.606
AT5G06710	HOMEOBOX FROM ARABIDOPSIS THALIANA (HAT14)	444	1892.93
AT5G07500	(PEI1)	1886	1154.56
AT5G07540	GLYCINE-RICH PROTEIN 16 (GRP16)	662	5001.03
AT5G07571	Oleosin family protein	474	270.351
AT5G07572	hypothetical protein	474	270.351
AT5G07990	TRANSPARENT TESTA 7 (TT7)	961	429.293
AT5G09360	LACCASE 14 (LAC14)	593	673.335
AT5G09470	DICARBOXYLATE CARRIER 3 (DIC3)	461	3626.21
AT5G09970	"CYTOCHROME P450, FAMILY 78, SUBFAMILY A, POLYPEPTIDE 7" (CYP78A7)	1094	2141.76
AT5G10140	FLOWERING LOCUS C (FLC)	1344	4013.57
AT5G11320	YUCCA4 (YUC4)	1129	191.157
AT5G11590	TINY2 (TINY2)	1370	195.175
AT5G13250	RING finger protein	1153	3223.62
AT5G13930	TRANSPARENT TESTA 4 (TT4)	480	307.686
AT5G14860	UDP-Glycosyltransferase superfamily protein	701	1430.92
AT5G14870	CYCLIC NUCLEOTIDE-GATED CHANNEL 18 (CNGC18)	3041	1430.92
AT5G15250	FTSH PROTEASE 6 (FTSH6)	758	222.115
AT5G16080	CARBOXYESTERASE 17 (CXE17)	426	1311.18
AT5G16230	Plant stearoyl-acyl-carrier-protein desaturase family protein	1357	224.089
AT5G16235		1357	224.089
AT5G16560	KANADI (KAN)	775	1212.51
AT5G17090	Cystatin/monellin superfamily protein	1257	5969.85
AT5G17100	Cystatin/monellin superfamily protein	1658	5969.85
AT5G17110	Cystatin/monellin superfamily protein	537	5969.85
AT5G17810	WUSCHEL RELATED HOMEOBOX 12 (WOX12)	1088	509.636
AT5G19040	ISOPENTENYLTRANSFERASE 5 (IPT5)	2020	994.581
AT5G19700	EARLY LEAF SENESCENCE 1; ELS1	608	1352.54
AT5G19810	Proline-rich extensin-like family protein	1532	318.916
AT5G20670	DUF1677 family protein (DUF1677)	1685	355.957
AT5G20740	Plant invertase/pectin methylesterase inhibitor superfamily protein	556	2776.38
AT5G21130	Late embryogenesis abundant (LEA) hydroxyproline-rich glycoprotein family	1414	821.14
AT5G23950	Calcium-dependent lipid-binding (CaLB domain) family protein	1253	950.691
AT5G25620	YUCCA6 (YUC6)	2827	976.862
AT5G25810	TINY (tny)	575	641.218
AT5G25990	core-2/I-branching beta-1%2C6-N-acetylglucosaminyltransferase family protein	882	2580.48
AT5G28300	Duplicated homeodomain-like superfamily protein	1159	1890.61
AT5G28500	rubisco accumulation factor-like protein	2261	577.279
AT5G35600	HISTONE DEACETYLASE7 (HDA7)	1383	423.1
AT5G36120	"COFACTOR ASSEMBLY, COMPLEX C (B6F)" (CCB3)	839	2083.56
AT5G37470	hypothetical protein (DUF577)	1672	286.129
AT5G38670	Galactose oxidase/kelch repeat superfamily protein	561	735.142
AT5G38990	Malectin/receptor-like protein kinase family protein	2151	2147.4
AT5G39240	transcription factor UPBEAT-like protein	474	1101.34
AT5G39530	hypothetical protein (DUF1997)	850	396.385
AT5G39760	HOMEOBOX PROTEIN 23 (HB23)	2517	198.767
AT5G40316		551	1152.04
AT5G40380	CYSTEINE-RICH RLK (RECEPTOR-LIKE PROTEIN KINASE) 42 (CRK42)	1625	784.663
AT5G42680	MIZU-KUSSEI-like protein (Protein of unknown function%2C DUF617)	687	313.636
AT5G44220	F-box family protein	439	461.507
AT5G44620	"CYTOCHROME P450, FAMILY 706, SUBFAMILY A, POLYPEPTIDE 3" (CYP706A3)	435	528.118
AT5G44870	LAZARUS 5 (LAZ5)	1795	555.435
AT5G46260	disease resistance protein (TIR-NBS-LRR class) family	465	913.904
AT5G46370	CA2+ ACTIVATED OUTWARD RECTIFYING K+ CHANNEL 2 (KCO2)	1202	467.543
AT5G46830	NACL-INDUCIBLE GENE 1 (NIG1)	668	1508.2
AT5G46880	HOMEOBOX-7 (HB-7)	749	1385.98
AT5G47560	TONOPLAST DICARBOXYLATE TRANSPORTER (TDT)	926	305.039
AT5G47980	HXXXD-type acyl-transferase family protein	1076	813.398
AT5G48110	Terpenoid cyclases/Protein prenyltransferases superfamily protein	422	1203.84
AT5G48980	Galactose oxidase/kelch repeat superfamily protein	740	215.531
AT5G49130	MATE efflux family protein	1088	2289.26
AT5G49138		1088	2289.26
AT5G49270	SHAVEN 2 (SHV2)	1248	1665.33
AT5G49310	IMPORTIN ALPHA ISOFORM 5 (IMPA-5)	1351	903.443
AT5G50470	"NUCLEAR FACTOR Y, SUBUNIT C7" (NF-YC7)	551	8987.16
AT5G51610	Ribosomal protein L11 family protein	424	435.279
AT5G51800	Protein kinase superfamily protein	524	6056.13
AT5G51810	GIBBERELLIN 20 OXIDASE 2 (GA20OX2)	866	6056.13
AT5G54250	CYCLIC NUCLEOTIDE-GATED CATION CHANNEL 4 (CNGC4)	1251	236.293
AT5G56960	basic helix-loop-helix (bHLH) DNA-binding family protein	623	344.813
AT5G58400	Peroxidase superfamily protein	1447	1439.95
AT5G60480	HOMEOBOX PROTEIN 26 (HB26)	754	1136.1
AT5G60900	RECEPTOR-LIKE PROTEIN KINASE 1 (RLK1)	487	778.663
AT5G62510	F-box family protein	402	446.61
AT5G65080	MADS AFFECTING FLOWERING 5 (MAF5)	561	440.126
AT5G65410	HOMEOBOX PROTEIN 25 (HB25)	983	3300.29
AT5G67060	HECATE 1 (HEC1)	1999	610.719
