## Supplementary material for "The H3K27me3 epigenetic mark is crucial for callus cell identity and for the acquisition of new fate during root and shoot regeneration": S11

### Sheet: H3K27me3_mark_TF
Supplementary Data 11
List of 467 Transcription factors found to be marked with H3K27me3 in Arabidopsis thaliana Callus.
TF data base: http://planttfdb.cbi.pku.edu.cn/
Gene.ID	Gene_Name	H3K27me3 peak.score	Family
AT1G01030	NGATHA3 (NGA3)	2526.4	ABI3VP1
AT1G01250	Integrase-type DNA-binding superfamily protein	2529.45	AP2-EREBP
AT1G02040	C2H2-type zinc finger family protein	195.514	C2H2
AT1G02065	SQUAMOSA PROMOTER BINDING PROTEIN-LIKE 8 (SPL8)	4321.37	SBP
AT1G02340	LONG HYPOCOTYL IN FAR-RED (HFR1)	1827.65	bHLH
AT1G02580	MEDEA (MEA)	706.256	SET
AT1G03490	NAC DOMAIN CONTAINING PROTEIN 6 (NAC006)	253.542	NAC
AT1G03790	SOMNUS (SOM)	923.376	C3H
AT1G03840	MAGPIE (MGP)	2582.18	C2H2
AT1G04370	ETHYLENE-RESPONSIVE ELEMENT BINDING FACTOR 14 (ERF14)	768.307	AP2-EREBP
AT1G05230	HOMEODOMAIN GLABROUS 2 (HDG2)	1396.05	HB
AT1G05290	CCT motif family protein	1849.13	Orphans
AT1G05420	OVATE FAMILY PROTEIN 12 (OFP12)	715.487	OFP
AT1G06280	LOB DOMAIN-CONTAINING PROTEIN 2 (LBD2)	947.835	LOB
AT1G07640	(OBP2)	2770.83	C2C2-Dof
AT1G08465	YABBY2 (YAB2)	1839.58	C2C2-YABBY
AT1G09030	"NUCLEAR FACTOR Y, SUBUNIT B4" (NF-YB4)	1617.55	CCAAT
AT1G10585	basic helix-loop-helix (bHLH) DNA-binding superfamily protein	303.939	bHLH
AT1G12260	NAC 007 (NAC007)	1837.75	NAC
AT1G12630	Integrase-type DNA-binding superfamily protein	1275.84	AP2-EREBP
AT1G12980	ENHANCER OF SHOOT REGENERATION 1 (ESR1)	609.205	AP2-EREBP
AT1G13290	DEFECTIVELY ORGANIZED TRIBUTARIES 5 (DOT5)	1724.68	C2H2
AT1G13600	BASIC LEUCINE-ZIPPER 58 (bZIP58)	190.653	bZIP
AT1G14440	HOMEOBOX PROTEIN 31 (HB31)	1061.2	zf-HD
AT1G14580	BLJ; BLUEJAY	4988.27	C2H2
AT1G14600	Homeodomain-like superfamily protein	233.82	G2-like
AT1G15360	SHINE 1 (SHN1)	1673	AP2-EREBP
AT1G17310	MADS-box transcription factor family protein	419.266	MADS
AT1G17770	SU(VAR)3-9 HOMOLOG 7 (SUVH7)	275.209	SET
AT1G17950	MYB DOMAIN PROTEIN 52 (MYB52)	1629.32	MYB
AT1G18400	BR ENHANCED EXPRESSION 1 (BEE1)	483.451	bHLH
AT1G18710	MYB DOMAIN PROTEIN 47 (MYB47)	1070.99	MYB
AT1G18860	WRKY DNA-BINDING PROTEIN 61 (WRKY61)	583.675	WRKY
AT1G19790	SHI-RELATED SEQUENCE 7 (SRS7)	955.641	SRS
AT1G23420	INNER NO OUTER (INO)	1570.58	C2C2-YABBY
AT1G24260	SEPALLATA3 (SEP3)	2188.26	MADS
AT1G24590	DORNROSCHEN-LIKE (DRNL)	4556.27	AP2-EREBP
AT1G25250	INDETERMINATE(ID)-DOMAIN 16 (IDD16)	2341.53	C2H2
AT1G25440	B-box type zinc finger protein with CCT domain-containing protein	581.825	C2C2-CO-like
AT1G26310	CAULIFLOWER (CAL)	2795.27	MADS
AT1G26780	MYB DOMAIN PROTEIN 117 (MYB117)	2109.45	MYB
AT1G26870	FEZ (FEZ)	289.158	NAC
AT1G27740	ROOT HAIR DEFECTIVE 6-LIKE 4 (RSL4)	973.847	bHLH
AT1G28300	LEAFY COTYLEDON 2 (LEC2)	4956.25	ABI3VP1
AT1G28310	Dof-type zinc finger DNA-binding family protein	4956.25	C2C2-Dof
AT1G28450	AGAMOUS-LIKE 58 (AGL58)	596.104	MADS
AT1G28460	AGAMOUS-LIKE 59 (AGL59)	596.104	MADS
AT1G29860	WRKY DNA-BINDING PROTEIN 71 (WRKY71)	398.68	WRKY
AT1G30650	WRKY DNA-BINDING PROTEIN 14 (WRKY14)	2094.42	WRKY
AT1G31040	PLATZ transcription factor family protein	922.341	PLATZ
AT1G31630	AGAMOUS-LIKE 86 (AGL86)	1124.24	MADS
AT1G32240	KANADI 2 (KAN2)	2546.54	G2-like
AT1G32770	NAC DOMAIN CONTAINING PROTEIN 12 (NAC012)	895.869	NAC
AT1G33240	GT-2-LIKE 1 (GTL1)	300.163	Trihelix
AT1G33760	ERF022; ETHYLENE RESPONSE FACTOR022	4640.91	AP2-EREBP
AT1G34670	MYB DOMAIN PROTEIN 93 (MYB93)	1260.7	MYB
AT1G34790	TRANSPARENT TESTA 1 (TT1)	1326.2	C2H2
AT1G35540	AUXIN RESPONSE FACTOR 14 (ARF14)	813.433	ARF
AT1G43640	TUBBY LIKE PROTEIN 5 (TLP5)	186.777	TUB
AT1G46408	AGAMOUS-LIKE 97 (AGL97)	283.734	MADS
AT1G46480	WUSCHEL RELATED HOMEOBOX 4 (WOX4)	510.735	HB
AT1G49120	CYTOKININ RESPONSE FACTOR 9 (CRF9)	1314	AP2-EREBP
AT1G49190	RESPONSE REGULATOR 19 (RR19)	1932.53	ARR-B
AT1G50680	AP2/B3 transcription factor family protein	216.766	AP2-EREBP
AT1G51220	WIP DOMAIN PROTEIN 5 (WIP5)	1264.24	C2H2
AT1G52830	INDOLE-3-ACETIC ACID 6 (IAA6)	325.959	AUX/IAA
AT1G54330	NAC DOMAIN CONTAINING PROTEIN 20 (NAC020)	1222.42	NAC
AT1G55110	INDETERMINATE(ID)-DOMAIN 7 (IDD7)	912.62	C2H2
AT1G55580	LATERAL SUPPRESSOR (LAS)	358.725	GRAS
AT1G55650	HMGB11	628.213	ARID
AT1G56380	Mitochondrial transcription termination factor family protein	605.48	mTERF
AT1G56650	PRODUCTION OF ANTHOCYANIN PIGMENT 1 (PAP1)	1197.95	MYB
AT1G59810	AGAMOUS-LIKE 50 (AGL50)	353.318	MADS
AT1G60040	AGAMOUS-LIKE 49 (AGL49)	989.107	MADS
AT1G60250	B-BOX DOMAIN PROTEIN 26; BBX26	309.12	Orphans
AT1G60350	NAC DOMAIN CONTAINING PROTEIN 24 (NAC024)	2220.84	NAC
AT1G61110	NAC DOMAIN CONTAINING PROTEIN 25 (NAC025)	586.957	NAC
AT1G61660	ATBHLH112	1314.55	bHLH
AT1G62085	Mitochondrial transcription termination factor family protein	521.215	mTERF
AT1G62360	SHOOT MERISTEMLESS (STM)	4343.06	HB
AT1G62700	ARABIDOPSIS NAC DOMAIN CONTAINING PROTEIN 26 (ANAC026)	2293.98	NAC
AT1G63030	DWARF AND DELAYED FLOWERING 2 (ddf2)	239.401	AP2-EREBP
AT1G63910	MYB DOMAIN PROTEIN 103 (AtMYB103)	327.714	MYB
AT1G64000	WRKY DNA-BINDING PROTEIN 56 (WRKY56)	1027.24	WRKY
AT1G65330	PHERES1 (PHE1)	226.462	MADS
AT1G65620	ASYMMETRIC LEAVES 2 (AS2)	7349.95	LOB
AT1G65910	NAC DOMAIN CONTAINING PROTEIN 28 (NAC028)	1613.53	NAC
AT1G66380	MYB DOMAIN PROTEIN 114 (MYB114)	529.984	MYB
AT1G66390	MYB DOMAIN PROTEIN 90 (MYB90)	917.429	MYB
AT1G66470	ROOT HAIR DEFECTIVE6 (RHD6)	524.765	bHLH
AT1G67100	LOB DOMAIN-CONTAINING PROTEIN 40 (LBD40)	709.266	LOB
AT1G67260	(TCP1)	2796.29	TCP
AT1G68130	INDETERMINATE(ID)-DOMAIN 14 (IDD14)	1904.98	C2H2
AT1G68510	LOB DOMAIN-CONTAINING PROTEIN 42 (LBD42)	4468.67	LOB
AT1G68520	B-BOX DOMAIN PROTEIN 14; BBX14	4468.67	C2C2-CO-like
AT1G68670	HHO2	408.572	G2-like
AT1G68810	basic helix-loop-helix (bHLH) DNA-binding superfamily protein	1694.94	bHLH
AT1G68880	BASIC LEUCINE-ZIPPER 8 (bZIP)	275.742	bZIP
AT1G69120	APETALA1 (AP1)	4724.19	MADS
AT1G69180	CRABS CLAW (CRC)	1686.56	C2C2-YABBY
AT1G69560	MYB DOMAIN PROTEIN 105 (MYB105)	995.796	MYB
AT1G69690	TEOSINTE BRANCHED1/CYCLOIDEA/PCF 15 (TCP15)	899.469	TCP
AT1G70030	Paired amphipathic helix (PAH2) superfamily protein	291.726	Orphans
AT1G70510	KNOTTED-LIKE FROM ARABIDOPSIS THALIANA 2 (KNAT2)	1241.33	HB
AT1G71692	AGAMOUS-LIKE 12 (AGL12)	2379.9	MADS
AT1G72570	Integrase-type DNA-binding superfamily protein	2559.97	AP2-EREBP
AT1G73410	MYB DOMAIN PROTEIN 54 (MYB54)	847.766	MYB
AT1G73830	BR ENHANCED EXPRESSION 3 (BEE3)	338.615	bHLH
AT1G73870	B-BOX DOMAIN PROTEIN 16; BBX16; COL7; CONSTANS-LIKE 7	573.256	C2C2-CO-like
AT1G75240	HOMEOBOX PROTEIN 33 (HB33)	3242.24	zf-HD
AT1G76110	HMG (high mobility group) box protein with ARID/BRIGHT DNA-binding domain-containing protein	195.59	ARID
AT1G79430	ALTERED PHLOEM DEVELOPMENT (APL)	3210.62	G2-like
AT1G79580	SOMBRERO (SMB)	640.483	NAC
AT1G79840	GLABRA 2 (GL2)	2340.3	HB
AT1G80390	INDOLE-3-ACETIC ACID INDUCIBLE 15 (IAA15)	302.858	AUX/IAA
AT1G80580	Integrase-type DNA-binding superfamily protein	291.977	AP2-EREBP
AT2G01500	PRETTY FEW SEEDS 2 (PFS2)	217.258	HB
AT2G01940	SHOOT GRAVITROPISM 5 (SGR5)	2860.63	C2H2
AT2G02070	INDETERMINATE(ID)-DOMAIN 5 (IDD5)	3084.04	C2H2
AT2G02080	INDETERMINATE(ID)-DOMAIN 4 (IDD4)	2577.76	C2H2
AT2G02450	LONG VEGETATIVE PHASE 1 (LOV1)	1386.03	NAC
AT2G02540	HOMEOBOX PROTEIN 21 (HB21)	1564.96	zf-HD
AT2G03500	EARLY FLOWERING MYB PROTEIN; EFM; HHO4; HRS1 HOMOLOG4	2721.98	G2-like
AT2G03710	SEPALLATA 4 (SEP4)	455.493	MADS
AT2G13960	Homeodomain-like superfamily protein	739.603	MYB-related
AT2G14210	AGAMOUS-LIKE 44 (AGL44)	692.354	MADS
AT2G14760	basic helix-loop-helix (bHLH) DNA-binding superfamily protein	1169.19	bHLH
AT2G17950	WUSCHEL (WUS)	1021.09	HB
AT2G18060	VASCULAR RELATED NAC-DOMAIN PROTEIN 1 (VND1)	840.082	NAC
AT2G18120	SHI-RELATED SEQUENCE 4 (SRS4)	361.202	SRS
AT2G18350	HOMEOBOX PROTEIN 24 (HB24)	2910.91	zf-HD
AT2G18380	GATA TRANSCRIPTION FACTOR 20 (GATA20)	181.595	C2C2-GATA
AT2G18490	C2H2-like zinc finger protein	4205.85	C2H2
AT2G20350	Integrase-type DNA-binding superfamily protein	626.666	AP2-EREBP
AT2G20570	GBF'S PRO-RICH REGION-INTERACTING FACTOR 1 (GPRI1)	1661.4	G2-like
AT2G21235	Basic-leucine zipper (bZIP) transcription factor family protein	682.905	bZIP
AT2G21900	WRKY DNA-BINDING PROTEIN 59 (WRKY59)	993.963	WRKY
AT2G22540	SHORT VEGETATIVE PHASE (SVP)	841.856	MADS
AT2G22630	AGAMOUS-LIKE 17 (AGL17)	1045.83	MADS
AT2G22750	basic helix-loop-helix (bHLH) DNA-binding superfamily protein	1500.57	bHLH
AT2G22760	basic helix-loop-helix (bHLH) DNA-binding superfamily protein	726.763	bHLH
AT2G22800	(HAT9)	1587.91	HB
AT2G23760	BEL1-LIKE HOMEODOMAIN 4 (BLH4)	2929.22	HB
AT2G24430	NAC DOMAIN CONTAINING PROTEIN 38 (NAC038)	717.462	NAC
AT2G24740	SET DOMAIN GROUP 21 (SDG21)	910.782	SET
AT2G25820	ETHYLENE AND SALT INDUCIBLE 2 (ESE2)	872.598	AP2-EREBP
AT2G26580	YABBY5 (YAB5)	3986.06	C2C2-YABBY
AT2G26940	C2H2-type zinc finger family protein	269.291	C2H2
AT2G27070	RESPONSE REGULATOR 13 (RR13)	205.427	ARR-B
AT2G27990	BEL1-LIKE HOMEODOMAIN 8 (BLH8)	652.836	HB
AT2G28340	GATA TRANSCRIPTION FACTOR 13 (GATA13)	1362.84	C2C2-GATA
AT2G28610	PRESSED FLOWER (PRS)	1764.25	HB
AT2G28810	Dof-type zinc finger DNA-binding family protein	2293.28	C2C2-Dof
AT2G30130	(ASL5)	296.328	LOB
AT2G30340	LOB DOMAIN-CONTAINING PROTEIN 13 (LBD13)	273.283	LOB
AT2G31070	TCP DOMAIN PROTEIN 10 (tcp10)	596.257	TCP
AT2G31215	basic helix-loop-helix (bHLH) DNA-binding superfamily protein	347.913	bHLH
AT2G31230	ETHYLENE-RESPONSIVE ELEMENT BINDING FACTOR 15 (ERF15)	245.712	AP2-EREBP
AT2G32370	HOMEODOMAIN GLABROUS 3 (HDG3)	1387.84	HB
AT2G32460	MYB DOMAIN PROTEIN 101 (MYB101)	746.746	MYB
AT2G33880	HOMEOBOX-3 (HB-3)	2076.71	HB
AT2G34820	basic helix-loop-helix (bHLH) DNA-binding superfamily protein	482.065	bHLH
AT2G34830	WRKY DNA-BINDING PROTEIN 35 (WRKY35)	2094.5	WRKY
AT2G34880	MATERNAL EFFECT EMBRYO ARREST 27 (MEE27)	210.164	Jumonji
AT2G36026	Ovate family protein	550.681	OFP
AT2G36050	OVATE FAMILY PROTEIN 15 (OFP15)	426.579	OFP
AT2G36450	HARDY (HRD)	1434.26	AP2-EREBP
AT2G37590	DNA BINDING WITH ONE FINGER 2.4 (DOF2.4)	608.674	C2C2-Dof
AT2G37740	ZINC-FINGER PROTEIN 10 (ZFP10)	3217.94	C2H2
AT2G38300	myb-like HTH transcriptional regulator family protein	600.618	G2-like
AT2G39030	N-ACETYLTRANSFERASE ACTIVITY 1 (NATA1)	2043.31	GNAT
AT2G39250	SCHNARCHZAPFEN (SNZ)	1137.41	AP2-EREBP
AT2G39830	DA1-RELATED PROTEIN 2 (DAR2)	279.927	Orphans
AT2G40210	AGAMOUS-LIKE 48 (AGL48)	2847.61	MADS
AT2G40220	ABA INSENSITIVE 4 (ABI4)	2847.61	AP2-EREBP
AT2G40260	Homeodomain-like superfamily protein	554.451	G2-like
AT2G40440	BTB/POZ domain protein	1914.73	TRAF
AT2G40450	BTB/POZ domain-containing protein	1914.73	TRAF
AT2G40470	LOB DOMAIN-CONTAINING PROTEIN 15 (LBD15)	325.323	LOB
AT2G41370	BLADE ON PETIOLE2 (BOP2)	2750	TRAF
AT2G41940	ZINC FINGER PROTEIN 8 (ZFP8)	1568.07	C2H2
AT2G42380	(BZIP34)	447.133	bZIP
AT2G42440	ASYMMETRIC LEAVES 2-LIKE 15 (ASL15)	579.491	LOB
AT2G42830	SHATTERPROOF 2 (SHP2)	549.519	MADS
AT2G43000	NAC DOMAIN CONTAINING PROTEIN 42 (NAC042)	226.661	NAC
AT2G44745	WRKY DNA-BINDING PROTEIN 12 (WRKY12)	855.03	WRKY
AT2G44910	HOMEOBOX-LEUCINE ZIPPER PROTEIN 4 (HB4)	394.754	HB
AT2G45050	GATA TRANSCRIPTION FACTOR 2 (GATA2)	769.861	C2C2-GATA
AT2G45190	ABNORMAL FLORAL ORGANS (AFO)	3672.07	C2C2-YABBY
AT2G45650	AGAMOUS-LIKE 6 (AGL6)	900.103	MADS
AT2G45660	AGAMOUS-LIKE 20 (AGL20)	686.151	MADS
AT2G46770	NAC SECONDARY WALL THICKENING PROMOTING FACTOR1 (NST1)	4194.47	NAC
AT2G46870	NGATHA1 (NGA1)	893.708	ABI3VP1
AT2G47460	MYB DOMAIN PROTEIN 12 (MYB12)	542.977	MYB
AT2G47810	"NUCLEAR FACTOR Y, SUBUNIT B5" (NF-YB5)	351.755	CCAAT
AT3G01080	WRKY DNA-BINDING PROTEIN 58 (WRKY58)	497.61	WRKY
AT3G01220	HOMEOBOX PROTEIN 20 (HB20)	199.438	HB
AT3G02150	PLASTID TRANSCRIPTION FACTOR 1 (PTF1)	269.51	TCP
AT3G02310	SEPALLATA 2 (SEP2)	1396.37	MADS
AT3G02940	MYB DOMAIN PROTEIN 107 (MYB107)	693.459	MYB
AT3G03200	NAC DOMAIN CONTAINING PROTEIN 45 (NAC045)	598.558	NAC
AT3G03260	HOMEODOMAIN GLABROUS 8 (HDG8)	758.418	HB
AT3G03760	LOB DOMAIN-CONTAINING PROTEIN 20 (LBD20)	702.905	LOB
AT3G04280	RESPONSE REGULATOR 22 (RR22)	408.373	Orphans
AT3G06120	MUTE (MUTE)	579.007	bHLH
AT3G08500	MYB DOMAIN PROTEIN 83 (MYB83)	273.962	MYB
AT3G10000	EMBRYO SAC DEVELOPMENT ARREST 31 (EDA31)	2508.99	Trihelix
AT3G10470	C2H2-type zinc finger family protein	383.885	C2H2
AT3G10580	Homeodomain-like superfamily protein	2909.47	MYB-related
AT3G10590	Duplicated homeodomain-like superfamily protein	2909.47	MYB
AT3G10595	Duplicated homeodomain-like superfamily protein	2909.47	MYB
AT3G12720	MYB DOMAIN PROTEIN 67 (MYB67)	1353.2	MYB
AT3G12730	Homeodomain-like superfamily protein	1353.2	G2-like
AT3G12890	ACTIVATOR OF SPOMIN::LUC2 (ASML2)	1431.7	Orphans
AT3G12910	NAC (No Apical Meristem) domain transcriptional regulator superfamily protein	838.451	NAC
AT3G13540	MYB DOMAIN PROTEIN 5 (MYB5)	962.84	MYB
AT3G13810	INDETERMINATE(ID)-DOMAIN 11 (IDD11)	1633.55	C2H2
AT3G13890	MYB DOMAIN PROTEIN 26 (MYB26)	815.948	MYB
AT3G13960	GROWTH-REGULATING FACTOR 5 (GRF5)	912.17	GRF
AT3G17730	NAC DOMAIN CONTAINING PROTEIN 57 (NAC057)	687.701	NAC
AT3G18010	WUSCHEL RELATED HOMEOBOX 1 (WOX1)	1153.45	HB
AT3G18400	NAC DOMAIN CONTAINING PROTEIN 58 (NAC058)	561.276	NAC
AT3G18550	BRANCHED 1 (BRC1)	1599.5	TCP
AT3G18650	AGAMOUS-LIKE 103 (agl103)	350.936	MADS
AT3G19184	AP2/B3-like transcriptional factor family protein	374.448	ABI3VP1
AT3G20750	GATA TRANSCRIPTION FACTOR 29 (GATA29)	2262.49	C2C2-GATA
AT3G20840	PLETHORA 1 (PLT1)	868.88	AP2-EREBP
AT3G20880	WIP DOMAIN PROTEIN 4 (WIP4)	770.717	C2H2
AT3G21880	B-BOX DOMAIN PROTEIN 10; BBX10	1619.78	C2C2-CO-like
AT3G21890	B-box type zinc finger family protein	1619.78	Orphans
AT3G22560	Acyl-CoA N-acyltransferases (NAT) superfamily protein	417.195	GNAT
AT3G22760	(SOL1)	302.79	CPP
AT3G22830	HEAT SHOCK TRANSCRIPTION FACTOR A6B (HSFA6B)	327.528	HSF
AT3G23050	INDOLE-3-ACETIC ACID 7 (IAA7)	1028.19	AUX/IAA
AT3G23130	SUPERMAN (SUP)	1630.71	C2H2
AT3G23220	ETHYLENE AND SALT INDUCIBLE 1 (ESE1)	1399.51	AP2-EREBP
AT3G23230	TRANSCRIPTIONAL REGULATOR OF DEFENSE RESPONSE 1 (TDR1)	1399.51	AP2-EREBP
AT3G24140	FAMA (FMA)	1002.04	bHLH
AT3G24650	ABA INSENSITIVE 3 (ABI3)	2663.37	ABI3VP1
AT3G25710	BASIC HELIX-LOOP-HELIX 32 (BHLH32)	3911.32	bHLH
AT3G25790	myb-like transcription factor family protein	1506.16	G2-like
AT3G26790	FUSCA 3 (FUS3)	1751.87	ABI3VP1
AT3G27650	LOB DOMAIN-CONTAINING PROTEIN 25 (LBD25)	1246.85	LOB
AT3G27785	MYB DOMAIN PROTEIN 118 (MYB118)	1236.81	MYB
AT3G27810	MYB DOMAIN PROTEIN 21 (MYB21)	1179.04	MYB
AT3G27920	MYB DOMAIN PROTEIN 0 (MYB0)	495.772	MYB
AT3G28917	MINI ZINC FINGER 2 (MIF2)	2020.77	zf-HD
AT3G30260	AGAMOUS-LIKE 79 (AGL79)	1773.13	MADS
AT3G44460	(DPBF2)	1019.62	bZIP
AT3G45150	TCP DOMAIN PROTEIN 16 (TCP16)	563.11	TCP
AT3G45170	GATA TRANSCRIPTION FACTOR 14 (GATA14)	2284.83	C2C2-GATA
AT3G45260	BALDIBIS; BIB	1230.3	C2H2
AT3G45610	DOF TRANSCRIPTION FACTOR 6 (DOF6)	349.03	C2C2-Dof
AT3G46080	C2H2-type zinc finger family protein	218.145	C2H2
AT3G46090	(ZAT7)	372.407	C2H2
AT3G47600	MYB DOMAIN PROTEIN 94 (MYB94)	951.989	MYB
AT3G49690	MYB DOMAIN PROTEIN 84 (MYB84)	532.958	MYB
AT3G49950	GRAS family transcription factor	1550.62	GRAS
AT3G50330	HECATE 2 (HEC2)	1261.94	bHLH
AT3G50510	LOB DOMAIN-CONTAINING PROTEIN 28 (LBD28)	610.513	LOB
AT3G50870	MONOPOLE (MNP)	981.164	C2C2-GATA
AT3G50890	HOMEOBOX PROTEIN 28 (HB28)	661.669	zf-HD
AT3G51060	STYLISH 1 (STY1)	2581.06	SRS
AT3G52525	OVATE FAMILY PROTEIN 6 (OFP6)	850.753	OFP
AT3G52540	OVATE FAMILY PROTEIN 18 (OFP18)	317.762	OFP
AT3G53790	TRF-LIKE 4 (TRFL4)	690.604	MYB-related
AT3G53820	C2H2 and C2HC zinc fingers superfamily protein	186.956	C2H2
AT3G54340	APETALA 3 (AP3)	966.157	MADS
AT3G55370	OBF-BINDING PROTEIN 3 (OBP3)	2703.41	C2C2-Dof
AT3G56230	BTB/POZ domain-containing protein	1591.97	TRAF
AT3G57130	BLADE ON PETIOLE 1 (BOP1)	3161.77	TRAF
AT3G57670	NO TRANSMITTING TRACT (NTT)	1248.72	C2H2
AT3G58070	GLABROUS INFLORESCENCE STEMS (GIS)	1784.4	C2H2
AT3G58120	(BZIP61)	2485.61	bZIP
AT3G58190	LATERAL ORGAN BOUNDARIES-DOMAIN 29 (LBD29)	908.658	LOB
AT3G58780	SHATTERPROOF 1 (SHP1)	1237.91	MADS
AT3G60390	HOMEOBOX-LEUCINE ZIPPER PROTEIN 3 (HAT3)	438.744	HB
AT3G61120	AGAMOUS-LIKE 13 (AGL13)	587.205	MADS
AT3G61150	HOMEODOMAIN GLABROUS 1 (HDG1)	301.197	HB
AT3G61970	NGATHA2 (NGA2)	2387.37	ABI3VP1
AT3G62340	(WRKY68)	1519.2	WRKY
AT3G62670	RESPONSE REGULATOR 20 (RR20)	1024.92	ARR-B
AT3G63350	(AT-HSFA7B)	221.442	HSF
AT4G00050	UNFERTILIZED EMBRYO SAC 10 (UNE10)	2228.22	bHLH
AT4G00120	INDEHISCENT (IND)	2633.81	bHLH
AT4G00180	YABBY3 (YAB3)	2605.66	C2C2-YABBY
AT4G00220	JAGGED LATERAL ORGANS (JLO)	3041.95	LOB
AT4G00250	ATSTKL2	703.735	GeBP
AT4G00390	DNA-binding storekeeper protein-related transcriptional regulator	2437.4	GeBP
AT4G00480	(ATMYC1)	399.79	bHLH
AT4G00540	MYB DOMAIN PROTEIN 3R2 (MYB3R2)	747.183	MYB
AT4G00730	ANTHOCYANINLESS 2 (ANL2)	3288.97	HB
AT4G00870	BHLH014; BHLH14	607.658	bHLH
AT4G01460	basic helix-loop-helix (bHLH) DNA-binding superfamily protein	884.013	bHLH
AT4G01500	NGATHA4 (NGA4)	1831.49	ABI3VP1
AT4G01520	NAC DOMAIN CONTAINING PROTEIN 67 (NAC067)	5558.54	NAC
AT4G02670	INDETERMINATE(ID)-DOMAIN 12 (IDD12)	1476.16	C2H2
AT4G04090	BTB/POZ domain-containing protein	322.847	TRAF
AT4G04450	(WRKY42)	1565.15	WRKY
AT4G04890	PROTODERMAL FACTOR 2 (PDF2)	3461.64	HB
AT4G08150	KNOTTED-LIKE FROM ARABIDOPSIS THALIANA (KNAT1)	2322.46	HB
AT4G09450	Duplicated homeodomain-like superfamily protein	499.007	MYB-related
AT4G09820	TRANSPARENT TESTA 8 (TT8)	533.049	bHLH
AT4G09960	SEEDSTICK (STK)	2274.6	MADS
AT4G10350	NAC DOMAIN CONTAINING PROTEIN 70 (NAC070)	1058.81	NAC
AT4G11880	AGAMOUS-LIKE 14 (AGL14)	782.244	MADS
AT4G17460	(HAT1)	239.718	HB
AT4G17695	KANADI 3 (KAN3)	1438.44	G2-like
AT4G17710	HOMEODOMAIN GLABROUS 4 (HDG4)	338.116	HB
AT4G17785	MYB DOMAIN PROTEIN 39 (MYB39)	584.463	MYB
AT4G17810	C2H2 and C2HC zinc fingers superfamily protein	1525.34	C2H2
AT4G18170	WRKY DNA-BINDING PROTEIN 28 (WRKY28)	993.341	WRKY
AT4G18390	TEOSINTE BRANCHED 1, CYCLOIDEA AND PCF TRANSCRIPTION FACTOR 2 (TCP2)	335.271	TCP
AT4G18960	AGAMOUS (AG)	3623.52	MADS
AT4G20970	basic helix-loop-helix (bHLH) DNA-binding superfamily protein	196.946	bHLH
AT4G21440	MYB-LIKE 102 (MYB102)	256.574	MYB
AT4G21750	MERISTEM LAYER 1 (ATML1)	2258.82	HB
AT4G22070	WRKY DNA-BINDING PROTEIN 31 (WRKY31)	3366.04	WRKY
AT4G22680	MYB DOMAIN PROTEIN 85 (MYB85)	978.939	MYB
AT4G22950	AGAMOUS-LIKE 19 (AGL19)	665.945	MADS
AT4G23550	(WRKY29)	711.831	WRKY
AT4G24060	Dof-type zinc finger DNA-binding family protein	401.733	C2C2-Dof
AT4G24540	AGAMOUS-LIKE 24 (AGL24)	1227.95	MADS
AT4G24660	HOMEOBOX PROTEIN 22 (HB22)	323.947	zf-HD
AT4G25400	basic helix-loop-helix (bHLH) DNA-binding superfamily protein	1274.22	bHLH
AT4G25410	basic helix-loop-helix (bHLH) DNA-binding superfamily protein	1160.6	bHLH
AT4G25530	FLOWERING WAGENINGEN (FWA)	266.54	HB
AT4G25990	(CIL)	238.949	Orphans
AT4G26150	CYTOKININ-RESPONSIVE GATA FACTOR 1 (CGA1)	1197.65	C2C2-GATA
AT4G27330	SPOROCYTELESS (SPL)	1908.73	NOZZLE
AT4G28110	MYB DOMAIN PROTEIN 41 (MYB41)	467.21	MYB
AT4G28500	NAC DOMAIN CONTAINING PROTEIN 73 (NAC073)	804.022	NAC
AT4G28530	NAC DOMAIN CONTAINING PROTEIN 74 (NAC074)	2931.75	NAC
AT4G29230	NAC DOMAIN CONTAINING PROTEIN 75 (NAC075)	1687.03	NAC
AT4G33450	MYB DOMAIN PROTEIN 69 (MYB69)	1198.17	MYB
AT4G33880	ROOT HAIR DEFECTIVE 6-LIKE 2 (RSL2)	1038.75	bHLH
AT4G36160	NAC DOMAIN CONTAINING PROTEIN 76 (NAC076)	196.607	NAC
AT4G36260	STYLISH 2 (STY2)	900.202	SRS
AT4G36620	GATA TRANSCRIPTION FACTOR 19 (GATA19)	1017.4	C2C2-GATA
AT4G36740	HOMEOBOX PROTEIN 40 (HB40)	197.635	HB
AT4G36870	BEL1-LIKE HOMEODOMAIN 2 (BLH2)	3269.95	HB
AT4G37650	SHORT ROOT (SHR)	642.723	GRAS
AT4G37750	AINTEGUMENTA (ANT)	642.655	AP2-EREBP
AT4G37850	basic helix-loop-helix (bHLH) DNA-binding superfamily protein	463.916	bHLH
AT4G38000	DNA BINDING WITH ONE FINGER 4.7 (DOF4.7)	1920.38	C2C2-Dof
AT4G38340	Plant regulator RWP-RK family protein	2088.23	RWP-RK
AT4G38620	MYB DOMAIN PROTEIN 4 (MYB4)	430.264	MYB
AT4G39410	WRKY DNA-BINDING PROTEIN 13 (WRKY13)	835.144	WRKY
AT5G01310	APRATAXIN-LIKE (APTX)	917.051	bHLH
AT5G01380	Homeodomain-like superfamily protein	660.498	Trihelix
AT5G02460	Dof-type zinc finger DNA-binding family protein	1231.31	C2C2-Dof
AT5G03150	JACKDAW (JKD)	1345.7	C2H2
AT5G03680	PETAL LOSS (PTL)	3638.13	Trihelix
AT5G05120	C2H2 and C2HC zinc fingers superfamily protein	360.905	C2H2
AT5G06070	RABBIT EARS (RBE)	404.777	C2H2
AT5G06080	LOB DOMAIN-CONTAINING PROTEIN 33 (LBD33)	254.975	LOB
AT5G06250	DEVELOPMENT-RELATED PCG TARGET IN THE APEX 4 (DPA4)	1211.45	ABI3VP1
AT5G06500	AGAMOUS-LIKE 96 (AGL96)	1166.11	MADS
AT5G06650	GLABROUS INFLORESCENCE STEMS 2 (GIS2)	2208.34	C2H2
AT5G06710	HOMEOBOX FROM ARABIDOPSIS THALIANA (HAT14)	1892.93	HB
AT5G06839	TGACG (TGA) MOTIF-BINDING PROTEIN 10 (TGA10)	1211.83	bZIP
AT5G07160	Basic-leucine zipper (bZIP) transcription factor family protein	186.479	bZIP
AT5G07210	RESPONSE REGULATOR 21 (RR21)	229.824	ARR-B
AT5G07310	ERF115; ETHYLENE RESPONSE FACTOR 115	303.391	AP2-EREBP
AT5G07500	(PEI1)	1154.56	C3H
AT5G07690	MYB DOMAIN PROTEIN 29 (MYB29)	315.286	MYB
AT5G07700	MYB DOMAIN PROTEIN 76 (MYB76)	315.286	MYB
AT5G08070	TCP DOMAIN PROTEIN 17 (tcp17)	1356.19	TCP
AT5G09750	HECATE 3 (HEC3)	3629.03	bHLH
AT5G10120	Ethylene insensitive 3 family protein	528.906	EIL
AT5G10140	FLOWERING LOCUS C (FLC)	4013.57	MADS
AT5G10280	MYB DOMAIN PROTEIN 92 (MYB92)	672.744	MYB
AT5G11190	SHINE2 (SHN2)	950.886	AP2-EREBP
AT5G11590	TINY2 (TINY2)	195.175	AP2-EREBP
AT5G12870	MYB DOMAIN PROTEIN 46 (MYB46)	951.227	MYB
AT5G14010	KNUCKLES (KNU)	761.274	C2H2
AT5G14340	MYB DOMAIN PROTEIN 40 (MYB40)	358.799	MYB
AT5G15040	Paired amphipathic helix (PAH2) superfamily protein	571.928	Orphans
AT5G15130	WRKY DNA-BINDING PROTEIN 72 (WRKY72)	308.553	WRKY
AT5G15150	HOMEOBOX 3 (HB-3)	865.602	HB
AT5G15210	HOMEOBOX PROTEIN 30 (HB30)	723.379	zf-HD
AT5G15800	SEPALLATA1 (SEP1)	902.812	MADS
AT5G15830	BASIC LEUCINE-ZIPPER 3 (bZIP3)	346.575	bZIP
AT5G16560	KANADI (KAN)	1212.51	G2-like
AT5G16770	MYB DOMAIN PROTEIN 9 (MYB9)	649.901	MYB
AT5G17260	NAC DOMAIN CONTAINING PROTEIN 86 (NAC086)	220.92	NAC
AT5G17320	HOMEODOMAIN GLABROUS 9 (HDG9)	375.319	HB
AT5G17810	WUSCHEL RELATED HOMEOBOX 12 (WOX12)	509.636	HB
AT5G18300	NAC DOMAIN CONTAINING PROTEIN 88 (NAC088)	201.086	NAC
AT5G18560	(PUCHI)	935.043	AP2-EREBP
AT5G20240	PISTILLATA (PI)	493.692	MADS
AT5G22260	MALE STERILITY 1 (MS1)	1400.93	PHD
AT5G22890	SENSITIVE TO PROTON RHIZOTOXICITY 2; STOP2	673.764	C2H2
AT5G23000	MYB DOMAIN PROTEIN 37 (MYB37)	878.473	MYB
AT5G23260	TRANSPARENT TESTA16 (TT16)	1464.42	MADS
AT5G23650	Homeodomain-like transcriptional regulator	242.253	MYB
AT5G24930	CONSTANS-LIKE 4 (COL4)	2579.4	C2C2-CO-like
AT5G25390	SHINE3 (SHN3)	534.634	AP2-EREBP
AT5G25810	TINY (tny)	641.218	AP2-EREBP
AT5G26660	MYB DOMAIN PROTEIN 86 (MYB86)	335.473	MYB
AT5G27880	C2H2 and C2HC zinc fingers superfamily protein	624.52	C2H2
AT5G28300	Duplicated homeodomain-like superfamily protein	1890.61	Trihelix
AT5G35770	STERILE APETALA (SAP)	2727.48	SAP
AT5G37800	RHD SIX-LIKE 1 (RSL1)	436.862	bHLH
AT5G38800	BASIC LEUCINE-ZIPPER 43 (bZIP43)	403.208	bZIP
AT5G39760	HOMEOBOX PROTEIN 23 (HB23)	198.767	zf-HD
AT5G40310	Exonuclease family protein	593.693	C2H2
AT5G40330	MYB DOMAIN PROTEIN 23 (MYB23)	1410.38	MYB
AT5G40350	MYB DOMAIN PROTEIN 24 (MYB24)	1949.27	MYB
AT5G41410	BELL 1 (BEL1)	1076.06	HB
AT5G41570	WRKY DNA-BINDING PROTEIN 24 (WRKY24)	334.239	WRKY
AT5G42630	ABERRANT TESTA SHAPE (ATS)	786.725	G2-like
AT5G43290	WRKY DNA-BINDING PROTEIN 49 (WRKY49)	805.157	WRKY
AT5G43410	Integrase-type DNA-binding superfamily protein	221.611	AP2-EREBP
AT5G43540	C2H2 and C2HC zinc fingers superfamily protein	256.388	C2H2
AT5G44160	NUTCRACKER (NUC)	2977.53	C2H2
AT5G44260	Zinc finger C-x8-C-x5-C-x3-H type family protein	323.78	C3H
AT5G46350	WRKY DNA-BINDING PROTEIN 8 (WRKY8)	783.828	WRKY
AT5G46690	BETA HLH PROTEIN 71 (bHLH071)	714.495	bHLH
AT5G46830	NACL-INDUCIBLE GENE 1 (NIG1)	1508.2	bHLH
AT5G46880	HOMEOBOX-7 (HB-7)	1385.98	HB
AT5G49240	PSEUDO-RESPONSE REGULATOR 4 (APRR4)	292.114	ARR-B
AT5G49330	MYB DOMAIN PROTEIN 111 (MYB111)	815.601	MYB
AT5G49490	AGAMOUS-LIKE 83 (AGL83)	957.878	MADS
AT5G50470	"NUCLEAR FACTOR Y, SUBUNIT C7" (NF-YC7)	8987.16	CCAAT
AT5G50480	"NUCLEAR FACTOR Y, SUBUNIT C6" (NF-YC6)	8987.16	CCAAT
AT5G50490	"NUCLEAR FACTOR Y, SUBUNIT C5" (NF-YC5)	8987.16	CCAAT
AT5G50820	NAC DOMAIN CONTAINING PROTEIN 97 (NAC097)	982.987	NAC
AT5G50915	basic helix-loop-helix (bHLH) DNA-binding superfamily protein	270.89	bHLH
AT5G51780	basic helix-loop-helix (bHLH) DNA-binding superfamily protein	1349.02	bHLH
AT5G51790	basic helix-loop-helix (bHLH) DNA-binding superfamily protein	1349.02	bHLH
AT5G51860	AGAMOUS-LIKE 72 (AGL72)	2553.08	MADS
AT5G51870	AGAMOUS-LIKE 71 (AGL71)	2553.08	MADS
AT5G53210	SPEECHLESS (SPCH)	2706.3	bHLH
AT5G53950	CUP-SHAPED COTYLEDON 2 (CUC2)	1794.09	NAC
AT5G54230	MYB DOMAIN PROTEIN 49 (MYB49)	767.823	MYB
AT5G56620	NAC DOMAIN CONTAINING PROTEIN 99 (NAC099)	1034.02	NAC
AT5G56860	GATA, NITRATE-INDUCIBLE, CARBON METABOLISM-INVOLVED (GNC)	2611.93	C2C2-GATA
AT5G56960	basic helix-loop-helix (bHLH) DNA-binding family protein	344.813	bHLH
AT5G57520	ZINC FINGER PROTEIN 2 (ZFP2)	709.775	C2H2
AT5G57620	MYB DOMAIN PROTEIN 36 (MYB36)	997.428	MYB
AT5G58850	MYB DOMAIN PROTEIN 119 (MYB119)	1971.05	MYB
AT5G58890	AGAMOUS-LIKE 82 (AGL82)	770.902	MADS
AT5G59340	WUSCHEL RELATED HOMEOBOX 2 (WOX2)	1897.71	HB
AT5G60470	C2H2 and C2HC zinc fingers superfamily protein	1136.1	C2H2
AT5G60480	HOMEOBOX PROTEIN 26 (HB26)	1136.1	zf-HD
AT5G60910	AGAMOUS-LIKE 8 (AGL8)	1499.17	MADS
AT5G60970	TEOSINTE BRANCHED 1, CYCLOIDEA AND PCF TRANSCRIPTION FACTOR 5 (TCP5)	4599.45	TCP
AT5G61420	MYB DOMAIN PROTEIN 28 (MYB28)	1220.18	MYB
AT5G61620	myb-like transcription factor family protein	462.144	MYB-related
AT5G61850	LEAFY (LFY)	2585.06	LFY
AT5G62165	AGAMOUS-LIKE 42 (AGL42)	849.333	MADS
AT5G62470	MYB DOMAIN PROTEIN 96 (MYB96)	1410.95	MYB
AT5G63090	LATERAL ORGAN BOUNDARIES (LOB)	2514.71	LOB
AT5G64530	XYLEM NAC DOMAIN 1 (XND1)	406.283	NAC
AT5G65080	MADS AFFECTING FLOWERING 5 (MAF5)	440.126	MADS
AT5G65100	Ethylene insensitive 3 family protein	405.874	EIL
AT5G65230	MYB DOMAIN PROTEIN 53 (MYB53)	422.295	MYB
AT5G65320	basic helix-loop-helix (bHLH) DNA-binding superfamily protein	672.454	bHLH
AT5G65330	AGAMOUS-LIKE 78 (AGL78)	672.454	MADS
AT5G65410	HOMEOBOX PROTEIN 25 (HB25)	3300.29	zf-HD
AT5G65590	SCAP1; STOMATAL CARPENTER 1	707.505	C2C2-Dof
AT5G66300	NAC DOMAIN CONTAINING PROTEIN 105 (NAC105)	1240.67	NAC
AT5G66980	AP2/B3-like transcriptional factor family protein	667.934	ABI3VP1
AT5G67010	Integrase-type DNA-binding superfamily protein	247.938	AP2-EREBP
AT5G67060	HECATE 1 (HEC1)	610.719	bHLH
AT5G67411	GRAS family transcription factor	1291.37	GRAS
